# DiffHiChIP: Identifying differential chromatin contacts from HiChIP data

**DOI:** 10.1101/2025.01.14.633096

**Authors:** Sourya Bhattacharyya, Daniela Salgado Figueroa, Katia Georgopoulos, Ferhat Ay

## Abstract

High-resolution conformation capture assays such as HiChIP are commonly used for profiling chromatin loops among *cis*-regulatory elements including enhancers and promoters. Detection of differential loops between two conditions (e.g., same cell type different genotypes or before/after perturbations) help contextualize condition-specific activities of genes in connection with such *cis*-regulatory elements. Existing differential loop callers for HiChIP data employ count-based models that are designed with gene expression data in mind and, hence, do not account for the distance decay of contact counts from HiChIP data. These approaches are not ideal for detection of differential long-range (>400Kb) loops, a limitation that persists even with the use of implicit or explicit corrections for this distance effect. We have implemented DiffHiChIP, the first comprehensive framework to call differential loops from HiChIP and similar 3C protocols. DiffHiChIP supports both DESeq2 and edgeR using either complete contact map or a subset of contacts (filtered) for background estimation, incorporates edgeR with generalized linear model (GLM) using either quasi-likelihood F-test or likelihood ratio test, and implements independent hypothesis weighting (IHW) as well as a distance stratification technique for modeling distance decay of contacts in estimating their statistical significance. Our results on 5 different datasets, each with two conditions or cell types, suggest that edgeR GLM-based models with IHW correction capture differential interactions, including long-range, that are supported by published Hi-C data and reference studies. Given the increasing trend of generating and utilizing HiChIP data for modeling chromatin regulation, DiffHiChIP promises to have broad impact and utility in this field.
