## Supplementary Data 1 for "DiffHiChIP: Identifying differential chromatin contacts from HiChIP data"

### Sheet: Datasets_summary
HiChIP datasets
Dataset	GSE179545				GSE151193				GSE156772				GSE232490												phs001703.v3.p1
Cell Line	HCT116 (colon cancer)				HaCaT (keratinocyte)				M14 (melanoma)				Mouse large pre-B cells												Immune cell types
Experiment	RNA pol II HiChiP				H3K27ac HiChiP				H3K27ac HiChiP				H3K27ac HiChiP				CTCF HiChiP				SMC1 HiChiP				H3K27ac HiChiP
Conditions	WT		Auxin+		WT		IFN-γ stim		WT		STAG2 KD		WT		IKDN		WT		IKDN		WT		IKDN		CD4+ T cells						CD8+ T cells
Replicates/Donors	R1	R2	R1	R2	R1	R2	R1	R2	R1	R2	R1	R2	R1	R2	R1	R2	R1	R2	R1	R2	R1	R2	R1	R2	D1	D2	D3	D4	D5	D6	D1	D2	D3	D4	D5	D6
Validpairs (Mb)	95	113	115	118	188	159	219	161	66	65	54	52	331	371	322	361	196	217	202	195	371	558	384	502	89	93	189	93	205	182	99	65	65	103	67	76
Validpairs after duplicate removal (Mb)	71	95	96	102	119	115	147	118	62	61	50	49	243	283	240	275	104	118	110	109	252	393	265	358	28	23	49	31	55	60	30	19	28	29	22	31
cis/trans interaction	5.26	5.54	5.77	5.56	6.69	3.84	6.9	3.92	5.37	5.4	5.1	5.06	4.2	4.1	4.7	4.6	5.2	5.4	4.8	4.1	5.5	5.2	5.8	5.5	2.2	2.5	2.4	2.5	2.4	2.4	2.4	2.5	2.4	2.5	2.2	2.5
FitHiChIP loop calls (q-value<0.01)	7427	11112	953	443	341439	317037	408594	329646	201885	201739	192764	191960	51744	61982	46621	67562	111198	120231	111456	119054	116478	125571	116251	123143	91529	82146	152380	115725	153030	166778	95861	35410	85297	92744	45815	78382
